# Expert annotation and life-cycle transcriptomics of transcription factors in rust fungi (Pucciniales) highlight the role of cold shock proteins in dormancy exit

**DOI:** 10.1101/2021.10.19.465044

**Authors:** Clémentine Louet, Carla Blot, Ekaterina Shelest, Pamela Guerillot, Jérémy Pétrowski, Pascal Frey, Sébastien Duplessis

## Abstract

Fungi of the order Pucciniales are obligate plant biotrophs causing rust diseases. They exhibit a complex life cycle with the production of up to five spore types, infection of two unrelated hosts and an overwintering stage. Transcription factors (TFs) are key regulators of gene expression in eukaryote cells. In order to better understand genetic programs expressed during major transitions of the rust life cycle, we surveyed the complement of TFs in fungal genomes with an emphasis on Pucciniales. We found that despite their large gene numbers, rust genomes have a reduced repertoire of TFs compared to other fungi. The proportions of C2H2 and Zinc cluster - two of the most represented TF families in fungi-indicate differences in their evolutionary relationships in Pucciniales and other fungal taxa. The cold shock protein (CSP) family showed a striking expansion in Pucciniomycotina with specific duplications in the order Pucciniales. The survey of expression profiles collected by transcriptomics along the life cycle of the poplar rust fungus revealed TF genes related to major biological transitions, e.g. response to environmental cues and host infection. Particularly, poplar rust CSPs were strongly expressed in basidia produced after the overwintering stage suggesting a possible role in dormancy exit. Expression during transition from dormant telia to basidia confirmed the specific expression of the three poplar rust CSP genes. Their heterologous expression in yeast improved cell growth after cold stress exposure, strengthening their implication in dormancy exit. This study addresses for the first time TF involved in developmental transition in the rust life cycle opening perspectives to further explore molecular regulation in the biology of the Pucciniales.
