## Supplementary Table S1 for "Expert annotation and life-cycle transcriptomics of transcription factors in rust fungi (Pucciniales) highlight the role of cold shock proteins in dormancy exit"

### Sheet: Feuil1
Louet_Supplementary Table S1
	Normalized expression values extracted from Guerillot et al., 2021
Transcript_ID [PFAM; Annotation Description]	URE	UREg	T24	T48	T96	T168	TEL	BSD	SPG	AEC
102394 [PF00010; Helix-loop-helix DNA-binding domain]	1244.5	1011.67467	4474.73067	11002.4323	13899.9497	12908.1443	12728.117	1755.92667	4043.38067	5693.95333
63128 [PF00010; Helix-loop-helix DNA-binding domain]	782.83	1063.266	64.2103333	192.200667	206.817333	569.784667	1121.38033	300.84487	224.00478	251.956742
79647 [PF00010; Helix-loop-helix DNA-binding domain]	3112.31067	6041.90133	542.225667	1199.96233	1423.18433	2210.34067	2553.848	4395.81509	1182.46619	1021.66117
1703671 [PF00010; Helix-loop-helix DNA-binding domain]	611.238	946.564333	40.9563333	52.3626667	55.5586667	257.667667	392.352	2585.29233	3587.682	2872.93267
89781 [PF00010; Helix-loop-helix DNA-binding domain]	61.1116667	42.4073333	522.580333	1603.818	673.788333	113.389	45.5166667	32.4763	8.69824267	6.814631
124184 [PF00046; Homeodomain]	1599.87733	1059.84467	1815.172	1609.56667	5935.228	8760.59467	1767.12067	286.332467	412.057467	626.7569
1783888 [PF00046; Homeodomain]	624.146	438.315667	443.420333	417.546667	7775.73833	8720.49967	3866.706	125.625567	635.9536	578.702633
1829721 [PF00046; Homeodomain]	68.6483333	82.2583333	77.741	43.414	21.713	29.715	1465.719	3.58882233	6.82611433	22.604483
35504 [PF00046; Homeodomain]	1745.58967	2067.47733	478.137	1500.23167	1168.532	825.603	856.629	329.155347	31.5096742	72.7985979
44485 [PF00096; Zinc finger, C2H2 type]	5393.99133	8634.32333	320.568667	1812.63967	4742.51967	3840.992	4782.56233	622.147985	231.668085	327.566449
90572 [PF00096; Zinc finger, C2H2 type]	126.104	195.221	220.843333	247.802	65.4933333	63.8046667	75.5746667	13058.9533	30.75761	99.0145533
94661 [PF00096; Zinc finger, C2H2 type]	9972.02367	2951.76433	186.975333	270.552667	558.29	3315.81467	5707.51967	5638.43033	687.12	1256.38177
87021 [PF00096; Zinc finger, C2H2 type]	2850.67433	2185.55567	925.052	163.882	1535.65533	6215.56467	6918.59367	497.3841	3225.10367	6013.94033
108667 [PF00096; Zinc finger, C2H2 type]	6591.66933	3698.174	829.008667	2699.28333	3875.26467	16383.974	13102.0947	3444.78767	1120.38433	2060.382
93250 [PF00096; Zinc finger, C2H2 type]	223.657	379.575	3581.431	4545.068	1204.54267	416.713	505.644667	77.7783267	2568.02633	4856.057
117974 [PF00096; Zinc finger, C2H2 type]	14419.6367	7756.40967	2200.92667	9068.03567	10033.2443	10815.1903	6802.92767	5098.301	1525.78967	2127.922
1871494 [PF00096; Zinc finger, C2H2 type]	150.191667	139.834	3067.709	5867.57	420.396	99.0223333	98.2863333	10.8533667	151.598733	100.47552
85527 [PF00096; Zinc finger, C2H2 type]	738.436333	1302.23933	4492.65467	308.038667	185.908667	2283.01967	5521.92233	203.516033	744.380567	1395.644
94810 [PF00096; Zinc finger, C2H2 type]	7875.98767	2160.504	5732.46467	9106.35867	2977.80667	19105.4533	32816.794	15311.9267	2422.65067	6314.97067
1734952 [PF00096; Zinc finger, C2H2 type]	19785.798	18651.4943	1003.30067	68.4803333	32.3903333	3204.00933	3885.943	22348.4	160.084033	169.745506
1891305 [PF00096; Zinc finger, C2H2 type]	73.0493333	169.507333	1195.71	2251.66567	185.692667	199.729667	279.638667	105329.633	43.0399167	61.8382867
1703823 [PF00096; Zinc finger, C2H2 type]	3908.092	834.306	2333.811	2258.31633	1577.02267	4343.887	1759.39633	303.388533	1901.311	3089.08833
93501 [PF00096; Zinc finger, C2H2 type]	4105.439	8503.53633	581.679	472.533667	4465.291	3447.38467	3500.19567	2821.937	520.7906	675.168433
61177 [PF00096; Zinc finger, C2H2 type]	34.6796667	22.2323333	49.9266667	19.4163333	20.8756667	386.735	2086.92433	16.1357458	4684.74796	10241.9565
28632 [PF00096; Zinc finger, C2H2 type]	24.867	26.8263333	213.827	102.376	28.4743333	22.248	22.3523333	0.90573215	1.1392905	1.11697164
102694 [PF00096; Zinc finger, C2H2 type]	2961.871	4477.80733	1020.222	4252.51933	6713.466	5265.62633	4100.41933	206.223333	60.53936	42.4727033
72813 [PF00096; Zinc finger, C2H2 type]	6836.98267	16122.893	3838.10367	1253.42	766.8	9680.977	23828.2547	957.745085	3095.13207	7658.20285
105710 [PF00096; Zinc finger, C2H2 type]	84.1986667	88.404	1474.915	392.08	83.539	96.6953333	59.31	191.827367	88.2776733	133.363917
77887 [PF00096; Zinc finger, C2H2 type]	2096.42367	2972.02267	4057.07867	1570.75433	2545.071	3136.85533	2933.572	1964.02605	1501.10531	1546.73115
104500 [PF00096; Zinc finger, C2H2 type]	55.2233333	92.759	5907.895	6393.30733	8596.76167	397.559667	166.751	116.28583	206.2528	275.948767
1809253 [PF00096; Zinc finger, C2H2 type]	3242.552	285.870333	191.362667	922.687333	208.850667	407.018667	328.952333	1656.12267	324.964933	390.968367
115337 [PF00170; bZIP transcription factor]	7395.54433	7257.585	3008.223	6744.805	6340.29933	6892.35233	8714.687	5107.84267	1362.364	1442.70767
92181 [PF00170; bZIP transcription factor]	11687.6173	22019.6453	6383.388	5298.14833	15160.6273	9441.06667	13744.2853	6353.72467	793.3411	963.124567
92445 [PF00170; bZIP transcription factor]	282.952667	1101.939	337.822333	204.127	387.384	17279.4327	1177.42067	12.3415843	130.5223	216.08723
77808 [PF00170; bZIP transcription factor]	6040.08867	4746.693	1146.27033	2486.06867	6447.925	4091.77467	4071.13467	6567.74657	3505.89037	6132.20347
95644 [PF00170; bZIP transcription factor]	1822.74067	1421.19567	539.062667	207.454	1373.76967	1362.751	1448.97833	0.90573217	1.90094967	1.493582
63764 [PF00170; bZIP transcription factor]	134.868667	194.105333	37.9276667	29.0713333	744.515	260.193667	649.407667	596.474173	354.650285	308.800009
106426 [PF00170; bZIP transcription factor]	5968.489	10430.0813	2897.06867	1688.154	3561.14667	5604.364	7202.75667	5506.41533	594.2016	941.757433
107023 [PF00172; Fungal Zn(2)-Cys(6) binuclear cluster domain]	156.209333	289.073	1639.16433	1440.03967	1130.02333	981.132	1588.684	805.722267	3649.35933	7598.92667
1042031 [PF00172; Fungal Zn(2)-Cys(6) binuclear cluster domain]	8971.286	10725.299	4602.79733	4419.78933	6507.352	2169.72433	2620.04267	19082.67	49.7415567	41.4171943
60009 [PF00172; Fungal Zn(2)-Cys(6) binuclear cluster domain]	6774.946	9565.964	98.389	581.686333	3989.20033	6598.816	8545.568	7502.69619	1312.85008	2572.12398
109634 [PF00172; Fungal Zn(2)-Cys(6) binuclear cluster domain]	1159.17533	1816.852	64.4703333	849.814	1509.20433	730.713333	790.572333	588.973367	173.479733	231.719467
111379 [PF00172; Fungal Zn(2)-Cys(6) binuclear cluster domain]	3823.96367	3830.56033	962.285333	1086.47733	2699.563	5438.032	6758.89733	501.401133	43.7038667	66.9008767
87777 [PF00172; Fungal Zn(2)-Cys(6) binuclear cluster domain]	1983.23167	725.954667	259.629333	116.247333	305.567333	1466.077	850.146667	912.5482	579.642967	998.3769
88549 [PF00172; Fungal Zn(2)-Cys(6) binuclear cluster domain]	2051.478	3026.499	673.663	422.285333	252.411667	435.542667	751.828333	1204.64567	83.0885467	82.3847167
1899292 [PF00172; Fungal Zn(2)-Cys(6) binuclear cluster domain]	16301.213	26620.8727	1407.831	3899.35933	159.121667	10292.148	10644.8227	146.249333	41.5026233	12.12655
72732 [PF00172; Fungal Zn(2)-Cys(6) binuclear cluster domain]	14153.3973	20805.8867	6796.352	8206.147	10124.3063	8492.72833	10085.924	107.95353	1008.4417	1457.35024
105907 [PF00172; Fungal Zn(2)-Cys(6) binuclear cluster domain]	191.409	443.889667	386.198	453.267667	826.934667	932.185667	381.862667	14.235745	80.1370833	152.146413
89612 [PF00172; Fungal Zn(2)-Cys(6) binuclear cluster domain]	172.125	103.247	320.700667	28.7346667	19.552	34.8606667	71.0223333	2500.09433	387.371333	337.970967
114391 [PF00172; Fungal Zn(2)-Cys(6) binuclear cluster domain]	41.1513333	3917.103	27.3906667	124.096667	1660.96167	11492.1483	5499.73333	82.37262	331.1781	409.1488
114474 [PF00172; Fungal Zn(2)-Cys(6) binuclear cluster domain]	34.015	30.7856667	671.411667	281.405667	3797.46733	3704.684	362.015333	11.7305987	1328.47033	1784.558
108111 [PF00172; Fungal Zn(2)-Cys(6) binuclear cluster domain]	2191.37033	3661.626	2436.451	1232.086	1791.584	1829.36567	1936.58433	922.6	783.178133	1087.40643
85393 [PF00172; Fungal Zn(2)-Cys(6) binuclear cluster domain]	212.262667	91.882	257.581667	109.334	660.475	2009.276	8003.639	97.0773433	1248.51167	1185.29873
1741518 [PF00172; Fungal Zn(2)-Cys(6) binuclear cluster domain]	5075.765	2307.50633	228.776	589.462333	778.604333	3007.25333	3597.45667	2401.73467	991.451133	2329.67867
62034 [PF00172; Fungal Zn(2)-Cys(6) binuclear cluster domain]	101.850667	476.45	506.074667	580.492333	235.573667	435.134333	458.347333	579.306367	213.598053	242.787748
78657 [PF00172; Fungal Zn(2)-Cys(6) binuclear cluster domain]	798.263	1264.821	37.7093333	20.6153333	83.014	343.496333	684.166	3315.62866	1001.03401	1358.7932
79292 [PF00172; Fungal Zn(2)-Cys(6) binuclear cluster domain]	3196.61267	6195.068	406.391	366.323667	3143.12467	3680.8	5304.13067	2523.04416	1537.88662	2196.88825
79366 [PF00172; Fungal Zn(2)-Cys(6) binuclear cluster domain]	8159.01933	7871.113	137.797667	51.2636667	3714.75933	3668.26867	1384.37433	117.511575	381.392534	250.758044
2005322 [PF00172; Fungal Zn(2)-Cys(6) binuclear cluster domain]	8237.47867	11301.092	4437.45767	2691.44067	6920.24467	7057.975	9014.104	4907.95433	1405.29267	1871.77667
1813258 [PF00249; Myb-like DNA-binding domain]	414.913	316.712667	515.344333	35.5206667	45.4293333	106.137333	145.563333	1703.32833	429.289633	478.8504
31747 [PF00249; Myb-like DNA-binding domain]	36.6916667	60.3793333	612.254333	303.517667	50.9606667	65.0343333	88.049	2102.21528	13.7115176	9.86109297
91966 [PF00249; Myb-like DNA-binding domain]	18.9783333	42.1776667	38.0253333	29.7996667	1260.43833	1166.39	1059.54633	99.7401067	1706.93067	1153.56077
72431 [PF00249; Myb-like DNA-binding domain]	7169.19167	10831.4767	1462.53133	1648.33667	5672.76667	5582.44233	6701.26667	3347.83228	1218.19448	1516.30691
39211 [PF00249; Myb-like DNA-binding domain]	378.779667	417.728333	451.006	370.680333	218.022667	210.978667	226.027667	1204.78761	352.158983	406.501795
30760 [PF00250; Forkhead domain]	94.177	217.646	40.24	23.669	23.3593333	68.0676667	103.590333	47.8517888	12.0872585	13.6682381
30784 [PF00250; Forkhead domain]	661.368	1702.956	634.031667	72.1546667	464.699	416.727667	520.069333	330.822616	79.5548503	164.785638
31568 [PF00250; Forkhead domain]	1176.101	2582.456	129.662	82.256	186.966	584.800667	1203.28267	161.821964	50.0503004	12.5197517
64712 [PF00250; Forkhead domain]	600.280333	722.210333	251.153333	49.1926667	41.9543333	222.883	424.478	1614.03396	318.026114	193.848133
91428 [PF00313; 'Cold-shock' DNA-binding domain]	216.297	782.573667	376.912	119.715667	133.149667	775.554	185.750333	309025.2	208.615133	396.796967
94308 [PF00313; 'Cold-shock' DNA-binding domain]	84.5526667	170.744333	248.462	64.9523333	25.2	25.38	61.1326667	53194.6633	22.4370333	32.9500133
104398 [PF00313; 'Cold-shock' DNA-binding domain]	3511.00667	2315.368	242.686	231.976667	1574.614	3917.726	5555.885	17734.76	601.980467	746.417733
106990 [PF00319; SRF-type transcription factor (DNA-binding and dimerisation domain)]	333.154333	254.635667	1956.08333	1193.035	191.799667	92.5766667	132.202333	122.908167	333.270067	462.225033
39098 [PF00319; SRF-type transcription factor (DNA-binding and dimerisation domain)]	10142.556	8308.97733	1883.248	2640.764	147.405	3807.855	3725.311	3.31182942	61.5596631	260.963751
32043 [PF00319; SRF-type transcription factor (DNA-binding and dimerisation domain)]	48.6646667	86.4166667	2251.42	4974.10533	3132.736	100.621333	1564.13033	0.90573215	3.03222675	22.58376
91797 [PF00320; GATA zinc finger]	63.4813333	67.625	1987.40167	4321.08567	12058.6197	4342.22833	3033.27267	32.7224567	218.888433	191.211667
62442 [PF00320; GATA zinc finger]	6292.059	6151.96767	2613.54167	4406.45133	1088.89933	4128.26533	6909.40233	4978.32209	557.065853	1223.09578
87653 [PF00320; GATA zinc finger]	1572.336	1524.92033	734.227	241.873	81.988	259.785333	313.497	333.9881	12.615493	54.3533533
1791964 [PF00320; GATA zinc finger]	524.645	459.189	55.6126667	31.6963333	49.5813333	170.114333	178.711667	1518.866	325.707233	491.367533
55799 [PF00320; GATA zinc finger]	8654.18333	1322.60333	947.556333	7215.87533	11996.0957	12407.841	6915.947	121.354152	814.909187	2153.47131
39714 [PF00320; GATA zinc finger]	65.8043333	47.8743333	1049.90733	3195.612	24351.569	6633.18233	10330.159	8.76327535	230.44539	279.606715
1813852 [PF00352; Transcription factor TFIID (or TATA-binding protein, TBP)]	18891.1643	20946.0843	18469.1013	21670.996	20690.486	24087.224	20886.458	9864.399	6063.94333	5682.59133
67186 [PF00447; HSF-type DNA-binding]	30.8953333	28.9363333	35.812	71.5973333	31.4666667	38.1386667	33.7176667	21.7408419	4740.23908	7464.84541
1804220 [PF00447; HSF-type DNA-binding]	820.883	626.419	249.604	157.275333	108.439	288.95	399.627333	3916.14867	1310.13733	1558.91567
42736 [PF00447; HSF-type DNA-binding]	1777.989	974.542	155.039333	65.79	885.761667	738.793	1300.409	1244.97511	313.785516	458.773718
1772635 [PF00447; HSF-type DNA-binding]	5528.15	3946.01233	264.929667	491.002	1417.068	3358.50167	4551.922	75.46	617.4792	1136.67067
78083 [PF00447; HSF-type DNA-binding]	5921.51867	7606.00733	84.0943333	53.444	18.8563333	716.137667	754.11	2353.15559	156.279427	264.699997
107323 [PF00498; FHA domain]	24.0896667	20.8406667	109.481	41.7733333	21.597	22.2653333	19.861	1.20304867	1.13929067	1.85360167
91722 [PF00498; FHA domain]	6087.99067	5022.00933	751.489	2447.596	5558.59867	5790.95233	5374.218	118.330593	47.7696633	42.3515433
1823748 [PF00498; FHA domain]	2122.926	5616.38067	1201.24567	1107.33767	2218.96333	2779.53333	3364.26933	1552.654	863.480633	1166.44483
78907 [PF00498; FHA domain]	1542.488	1262.98167	1050.15333	364.781	793.886333	1275.74433	1202.31833	2373.13753	1098.89742	1469.98063
1398590 [PF00498; FHA domain]	9948.69333	12106.1737	2351.105	3791.66833	6331.88	6831.78267	7059.06933	4601.31533	817.160267	1458.03177
106638 [PF00498; FHA domain]	1640.63967	2195.438	55.9613333	90.7116667	1842.919	1093.881	315.551333	2749.76133	765.4729	565.467733
95497 [PF00498; FHA domain]	4302.422	6410.699	351.364333	425.013	1768.83667	3492.41667	5974.962	3771.88533	495.2575	470.4654
36123 [PF00498; FHA domain]	1610.96667	2317.53833	309.538333	237.310667	716.986667	563.150667	631.463333	3874.03151	629.148512	1156.07673
94219 [PF00505; HMG (high mobility group) box]	60.9796667	85.1953333	112.066667	61.1773333	25.75	58.5343333	31.5006667	62.2224967	1556.17833	342.129833
111305 [PF00505; HMG (high mobility group) box]	26.155	228.571333	82.83	55.5483333	1034.599	1068.852	573.777667	553.6651	1611.22267	1177.46133
1868606 [PF00505; HMG (high mobility group) box]	13121.176	10752.503	16030.633	18706.929	17614.6043	18505.8737	16467.8133	7497.52967	3086.26733	3045.43467
1895903 [PF00505; HMG (high mobility group) box]	591.173	2748.96733	6015.62033	5260.082	16281.461	9073.13467	5312.71	10993.3767	1932.98933	1795.0855
85039 [PF00505; HMG (high mobility group) box]	2195.13	2618.64267	120.855333	27.659	18.3333333	131.330667	191.485667	29.14088	145.0344	146.300533
67145 [PF00628; PHD-finger]	533.827	697.947333	34.9533333	178.135333	206.283333	307.404333	489.228667	6766.24112	467.017108	221.384192
92342 [PF00628; PHD-finger]	4337.403	6892.58033	2588.338	3150.091	5059.54533	4519.519	2864.19567	3426.016	685.8272	1023.35463
1273372 [PF00628; PHD-finger]	2108.466	4327.42933	1226.79433	1320.93733	2243.68467	2410.86967	2238.93267	1997.978	1086.115	1166.99837
118290 [PF00628; PHD-finger]	2486.37633	4751.51133	212.034	170.597667	1657.296	1772.89767	1997.82667	2190.07633	918.634267	1831.78767
38761 [PF00628; PHD-finger]	480.713667	461.721	261.813333	86.1076667	86.3083333	117.317	155.876	53.1125533	7.64868101	1.11697164
33004 [PF00628; PHD-finger]	80.625	120.049667	624.431	1194.08567	61.5876667	30.88	41.4656667	594.669534	62.615024	50.3392429
1771679 [PF00628; PHD-finger]	38.994	60.845	165.115333	57.9436667	32.7606667	33.9646667	33.62	1960.83067	88.6434867	45.2180767
79007 [PF00628; PHD-finger]	2930.66367	3279.74267	71.446	271.183667	1119.90367	1469.30433	1255.57333	2777.54069	734.137829	1087.93968
73270 [PF00628; PHD-finger]	6102.437	6383.25267	406.896667	1652.92867	3691.503	5197.651	5078.19267	2555.98879	2373.40886	2417.42882
40457 [PF00628; PHD-finger]	125.012667	187.969333	346.336333	57.0863333	35.9183333	82.3376667	99.5273333	467.535266	63.0497851	87.3121781
93107 [PF00642; Zinc finger C-x8-C-x5-C-x3-H type (and similar)]	5232.88033	4416.02233	806.676333	1223.84867	2023.97533	2672.086	4209.13467	4843.25467	2397.71767	1594.93967
36170 [PF00642; Zinc finger C-x8-C-x5-C-x3-H type (and similar)]	6067.641	6535.36733	2993.84333	5977.60533	9855.737	6353.38067	7868.34033	2295.34663	1251.32854	1312.67897
1717107 [PF00642; Zinc finger C-x8-C-x5-C-x3-H type (and similar)]	9579.978	10701.0143	486.297	670.490333	4105.19367	6247.94733	7497.56367	8427.59667	997.026967	1201.05467
63203 [PF00642; Zinc finger C-x8-C-x5-C-x3-H type (and similar)]	2315.96933	715.301333	6111.666	7887.36533	11893.7987	6338.14	5306.24933	264.956586	106.237068	121.170079
32022 [PF00642; Zinc finger C-x8-C-x5-C-x3-H type (and similar)]	3837.74467	9216.637	335.467333	1077.51967	2388.37067	2466.72433	1563.43167	18.6873172	6.87739149	6.43055811
42160 [PF00642; Zinc finger C-x8-C-x5-C-x3-H type (and similar)]	5310.50167	4686.76133	551.584333	2729.103	5770.36967	4259.18867	4045.35033	2373.94941	1377.8787	1849.19277
1927890 [PF00642; Zinc finger C-x8-C-x5-C-x3-H type (and similar)]	1480.57667	662.584	112.971667	251.703333	1259.16233	1062.74767	1180.79233	1119.975	768.798933	1244.1462
90718 [PF00642; Zinc finger C-x8-C-x5-C-x3-H type (and similar)]	766.120667	2052.212	84.4986667	48.5253333	477.1	448.533	1152.28933	2878.87267	441.061967	482.507367
76768 [PF00642; Zinc finger C-x8-C-x5-C-x3-H type (and similar)]	2225.89833	2745.603	200.726333	175.091333	1542.53367	1192.00533	2434.36667	4050.37059	1177.00492	1584.30435
36341 [PF00649; Copper fist DNA binding domain]	4072.03433	4511.63567	302.772667	1493.40433	2935.01067	2793.332	2217.621	209.298117	46.5046528	29.4606102
92645 [PF00808; Histone-like transcription factor (CBF/NF-Y) and archaeal histone]	701.383667	498.877667	238.687667	32.3876667	279.776667	260.523	222.151667	1363.59967	813.925167	1225.866
35580 [PF00808; Histone-like transcription factor (CBF/NF-Y) and archaeal histone]	1036.85067	662.098667	820.354667	94.3473333	543.493	698.759333	862.588333	1760.2331	1028.18781	1721.54883
93911 [PF00808; Histone-like transcription factor (CBF/NF-Y) and archaeal histone]	445.818	231.924333	22.318	24.049	37.2733333	148.927	212.692333	489.470333	234.266633	456.7965
71714 [PF00808; Histone-like transcription factor (CBF/NF-Y) and archaeal histone]	2285.31167	2449.06167	577.045	286.761667	3064.061	1779.91	1831.65967	1072.12908	545.221864	435.289521
31002 [PF00808; Histone-like transcription factor (CBF/NF-Y) and archaeal histone]	1615.59	2119.84867	148.486333	81.369	280.879333	835.601	668.023333	259.604065	21.0034093	23.8329857
31422 [PF00808; Histone-like transcription factor (CBF/NF-Y) and archaeal histone]	2622.82067	3887.35867	808.350667	747.679	3747.156	2307.13733	2149.32567	1102.76133	407.430132	480.69891
1803702 [PF00856; SET domain]	45.6583333	49.5096667	67.338	102.271667	37.8993333	40.344	40.3876667	2767.70933	94.61558	90.3208467
63110 [PF00856; SET domain]	2935.672	2967.232	856.488	706.775	643.720667	1056.932	2032.68567	4612.5099	429.823759	731.042383
78094 [PF00856; SET domain]	2208.12767	3694.19067	264.802667	525.658	2219.91533	2438.793	2422.79133	3093.88715	579.524469	668.133005
68703 [PF00856; SET domain]	158.887667	263.091333	1143.42167	1377.13067	619.438333	141.856	231.251667	12.9126247	25.9526482	8.55376568
110526 [PF00856; SET domain]	27.3713333	22.8433333	31.3416667	46.6873333	28.304	25.7913333	27.85	7398.169	37.9041867	44.4221497
94773 [PF00856; SET domain]	46.21	3206.96	382.672667	141.415333	848.305333	134.992	252.579	165.082	4.92997833	6.04108667
88909 [PF00856; SET domain]	2007.41633	3158.11333	100.668333	679.036333	1566.374	909.591	1184.342	1491.82467	531.6543	598.837033
112840 [PF00856; SET domain]	54.44	74.8333333	1085.34967	1672.14267	1312.972	195.857	97.4643333	29.88589	3.03222667	1.497313
66419 [PF00856; SET domain]	741.582667	1285.68267	4849.16267	2560.01233	331.278667	95.2093333	235.641333	17485.0646	30.5322335	30.3818581
108480 [PF00856; SET domain]	877.593	665.837	66.9093333	81.3953333	84.2756667	228.421333	499.917333	2259.37633	419.815367	783.397233
68699 [PF00856; SET domain]	43.3903333	40.4606667	72.066	487.338333	694.413333	253.848	97.1823333	417.924279	29.1594822	24.9387641
87306 [PF00856; SET domain]	646.437	1352.1	336.910333	257.859333	57.2493333	87.355	65.6083333	13691.0567	41.51222	63.101346
30512 [PF00856; SET domain]	36.4783333	42.8493333	584.769667	674.524	88.8316667	77.3376667	79.4456667	2.72046682	7.60699695	2.63460619
74594 [PF00856; SET domain]	2514.871	4857.76867	1131.21033	301.192333	3022.268	2354.831	3446.716	1173.64734	548.786171	914.197014
63391 [PF00856; SET domain]	1857.30367	3110.715	542.709	431.212333	999.989667	1310.93433	1731.40633	4141.55311	1298.31464	1866.46349
90239 [PF00856; SET domain]	2532.637	2156.66733	2706.81033	1487.71067	3321.821	1890.885	1879.87933	884.1481	342.55	287.16612
69158 [PF01285; TEA/ATTS domain]	49.435	309.573333	436.480667	384.389667	37.9696667	57.7603333	40.5803333	3249.45825	16.2075326	48.5520146
104798 [PF01381; Helix-turn-helix]	28416.7587	21893.8963	21852.357	27960.4823	31472.7407	34437.8993	31785.7967	8812.651	3299.69667	5433.24767
88952 [PF02045; CCAAT-binding transcription factor (CBF-B/NF-YA) subunit B]	603.009333	681.101333	98.388	87.551	324.839667	596.999333	483.637333	658.601067	296.861433	268.959683
61432 [PF02178; AT hook motif]	5842.68533	8208.049	4717.288	7269.557	8439.83167	8545.48933	7380.669	3460.64243	890.813057	1180.32938
95447 [PF02200; STE like transcription factor]	59.879	144.249667	309.138667	596.959	2637.84933	573.599667	616.931667	862.468533	881.321467	1230.102
90258 [PF03101; FAR1 DNA-binding domain]	75.484	42.8596667	776.542	1999.75733	135.21	44.8836667	69.4553333	0.90573217	1.90094967	1.11697167
1893156 [PF03101; FAR1 DNA-binding domain]	21.0676667	21.8133333	28.8216667	31.9403333	27.783	18.202	19.5713333	0.90573217	1.13929067	1.11697167
108186 [PF03101; FAR1 DNA-binding domain]	49.847	32.4596667	494.892667	628.364333	150.041333	46.981	32.8576667	2.1225635	1.50890833	2.950252
67926 [PF03101; FAR1 DNA-binding domain]	30.6013333	93.426	254.454667	105.803	29.2093333	27.0283333	23.7653333	17.7864907	20.4559502	10.2451655
85275 [PF03101; FAR1 DNA-binding domain]	80.304	50.1036667	525.208667	1303.618	155.101667	57.1966667	46.6243333	2.402827	2.27056733	2.627144
85634 [PF03101; FAR1 DNA-binding domain]	22.428	28.473	480.716333	44.6583333	28.7033333	22.1113333	19.373	0.90573217	1.13929067	1.11697167
93851 [PF03101; FAR1 DNA-binding domain]	119.614333	76.8926667	227.695667	368.899	108.989667	72.6233333	37.3043333	1.79604637	1.52813367	1.11697167
87237 [PF03101; FAR1 DNA-binding domain]	22.889	20.0216667	128.915	102.019333	31.722	20.9426667	23.7846667	1.82688217	2.28659433	1.47699133
87768 [PF03101; FAR1 DNA-binding domain]	110.209667	110.384333	755.867	1972.54333	313.241	89.6943333	90.9406667	0.90573217	2.27056733	1.11697167
79860 [PF03101; FAR1 DNA-binding domain]	8334.67733	4154.15133	1400.91467	1491.538	5638.171	4079.936	865.571	2274.74864	664.595456	746.531896
104444 [PF03101; FAR1 DNA-binding domain]	85.4086667	55.9913333	279.074667	2516.44633	363.541667	67.193	70.544	2.73424933	2.27056733	8.65910367
1612731 [PF03101; FAR1 DNA-binding domain]	20.923	24.8516667	2085.385	93.6043333	19.96	21.6796667	17.5903333	0.90573217	1.13929067	1.85733267
1949824 [PF03101; FAR1 DNA-binding domain]	1134.35133	389.092	24370.817	16198.3823	4270.26367	1120.90767	4241.52933	0.90573217	5.77816833	1.47699133
64641 [PF03101; FAR1 DNA-binding domain]	34.6586667	38.8833333	279.821667	148.548333	34.3796667	22.5426667	21.3903333	0.90573215	2.27858101	1.83701147
84904 [PF03660; PHF5-like protein]	3281.077	2240.19833	1462.00667	1074.59367	4904.27767	2697.866	2364.85767	669.5178	1149.134	1534.93033
46475 [PF03849; Transcription factor Tfb2]	5560.041	2657.848	50.211	90.77	1453.94467	2736.22	3413.366	5944.02543	2584.78696	3749.36801
117315 [PF04054; CCR4-Not complex component, Not1]	1276.33367	2695.323	22.8713333	50.2743333	1310.591	1297.80933	1236.84833	11280.9667	2885.17867	3727.85167
65893 [PF04082; Fungal specific transcription factor domain]	363.133667	250.871	186.022	171.649333	313.603	536.451	643.848	657.51037	132.160897	59.5018145
1899213 [PF04082; Fungal specific transcription factor domain]	71.3763333	677.525	1398.50733	323.568667	593.916667	479.391	401.482	354.8514	868.490633	1013.5982
109937 [PF04082; Fungal specific transcription factor domain]	351.45	814.691667	34.3316667	29.1476667	145.558	316.814333	1283.10533	1648.147	661.836733	1149.86683
90507 [PF04082; Fungal specific transcription factor domain]	11448.521	18930.103	1062.018	6223.93733	8563.46133	8573.88367	6859.95333	3931.05467	1183.659	1469.67533
117977 [PF04082; Fungal specific transcription factor domain]	2062.14367	2563.68667	232.681	287.862667	1466.43133	2478.215	2997.703	3522.70867	1482.18967	1737.63867
104422 [PF04082; Fungal specific transcription factor domain]	3358.36967	3037.68633	256.685	938.696667	5999.73267	3907.85533	7006.48167	5308.55533	1745.15833	2001.36267
45592 [PF04153; NOT2 / NOT3 / NOT5 family]	6490.99433	9473.70933	2595.206	3739.58133	6532.09367	5894.017	4969.742	7248.39932	1321.07557	2022.31547
1829746 [PF04153; NOT2 / NOT3 / NOT5 family]	6015.841	6859.21667	1610.10933	4112.82167	6782.867	6315.115	6394.811	10319.0023	1722.38	1965.304
1916496 [PF04383; KilA-N domain]	4950.19767	5822.465	613.027333	2574.97333	3489.47433	3348.12567	4348.51667	9951.39633	2010.929	3213.55667
50812 [PF04383; KilA-N domain]	9552.081	10402.144	1510.74667	883.206	3986.679	4650.06167	5933.852	16256.5274	799.576593	983.10582
90168 [PF05920; Homeobox KN domain]	149.715333	202.602667	1888.613	2060.549	2826.57533	4972.18633	1729.58267	43.25585	132.730233	230.063467
1033413 [PF05920; Homeobox KN domain]	133.561667	633.224333	2909.842	3519.64067	3377.163	1403.35833	279.348	300.049067	176.349333	109.03147
87105 [PF07093; SGT1 protein]	1096.33733	1623.71267	244.904333	182.874	478.875333	535.596333	895.101	3047.39667	1148.38733	1379.716
115554 [PF07716; Basic region leucine zipper]	7714.56767	8311.02933	3290.91933	7937.42367	12021.6603	7547.62833	6658.154	7494.848	547.774167	923.762467
75059 [PF07716; Basic region leucine zipper]	14420.0777	11350.294	4500.714	11521.825	13886.8357	16070.78	20826.2823	4332.0194	1213.07521	1619.7726
77289 [PF07716; Basic region leucine zipper]	2116.00933	1706.181	552.362333	237.029667	55.8846667	92.6026667	2795.81633	277.06813	60.2642865	59.6839219
105862 [PF07716; Basic region leucine zipper]	2033.43167	914.714	128.576333	248.879667	2229.89767	1506.383	1661.49767	3412.41433	2063.67267	2906.159
92647 [PF07741; Brf1-like TBP-binding domain]	2769.70467	2521.35967	391.693333	228.698	1914.80333	1549.51333	2312.47433	6391.82767	719.510367	816.613967
108724 [PF08164; Apoptosis-antagonizing transcription factor, C-terminal]	1173.97667	1002.00467	475.503333	199.213333	1040.861	685.076333	616.338	1282.411	716.3212	962.753367
1932687 [PF08731; Transcription factor AFT]	40.012	25.6343333	691.17	669.941667	57.7806667	28.5186667	31.887	0.90573217	1.13929067	1.11697167
111461 [PF12171; Zinc-finger double-stranded RNA-binding]	1112.72567	571.736	1646.74533	640.158667	1230.842	872.936333	561.135667	403.792633	624.535867	525.615467
33965 [PF12171; Zinc-finger double-stranded RNA-binding]	1495.36733	620.348	320.109667	2012.60167	4077.54467	1126.26467	436.356	474.854647	488.449238	616.093989
117657 [PF12171; Zinc-finger double-stranded RNA-binding]	1486.53867	2711.323	458.764	1248.32733	810.178333	1651.712	2314.159	1699.74333	1715.61567	1473.69767
62380 [PF12171; Zinc-finger double-stranded RNA-binding]	629.489333	1597.73833	2196.48733	446.404667	548.528667	418.770333	476.906	1436.91749	713.084407	781.894008
1778507 [PF12874; Zinc-finger of C2H2 type]	642.020667	310.233667	1260.59467	79.5293333	54.0236667	111.623333	160.754333	1812.174	932.126567	2032.314
1920845 [PF12874; Zinc-finger of C2H2 type]	5213.63433	4374.534	1552.06967	1208.33967	5585.452	4679.82667	5254.86533	3372.742	2625.21367	4374.11133
50494 [PF12874; Zinc-finger of C2H2 type]	7997.37767	14785.3367	8404.21567	11516.947	13575.8337	9616.42533	8912.81	4532.50308	2028.79838	1599.79042
77976 [PF12874; Zinc-finger of C2H2 type]	7096.67	5742.43933	473.734333	891.174333	1980.885	5145.77733	9330.86633	18706.1901	5403.63403	5043.4795
106872 [PF13831; PHD-finger]	2435.909	2846.939	1109.96467	725.044667	1237.95167	2159.74033	2958.56233	3246.376	937.0101	1112.08483
1836930 [PF13894; C2H2-type zinc finger]	55.3483333	28.4733333	133	105.635333	48.8296667	30.5926667	32.7046667	3699.34967	20.6193833	1.493582
1836955 [PF13894; C2H2-type zinc finger]	110.052	40.7003333	157.546	309.622667	44.9753333	33.4283333	51.7986667	5482.188	34.95482	4.82044433
91976 [PF13894; C2H2-type zinc finger]	36.372	38.9166667	605.352	535.124333	44.565	49.263	28.3256667	3.01287767	93.86037	19.9756697
78468 [PF13894; C2H2-type zinc finger]	1244.408	1592.64867	235.527333	248.066	166.934333	230.064333	157.391667	15392.9215	99.649706	76.7687141
89655 [PF13920; Zinc finger, C3HC4 type (RING finger)]	31.9016667	29.8446667	266.666333	169.409	32.6996667	23.6153333	24.5186667	0.90573217	1.13929067	1.497313
115435 [PF13920; Zinc finger, C3HC4 type (RING finger)]	10183.6047	14301.4197	4215.01733	2208.38967	6237.732	8573.00667	7705.69133	9306.178	1387.37	1454.348
94864 [PF13920; Zinc finger, C3HC4 type (RING finger)]	3783.763	5588.159	466.086667	1392.68233	2118.77933	2345.72167	2410.147	3233.71233	1387.072	674.049567
42961 [PF13920; Zinc finger, C3HC4 type (RING finger)]	7339.486	6795.99367	659.138667	1218.083	5099.55767	5480.569	4470.36833	3126.47358	1759.00379	1474.67009
117104 [PF13920; Zinc finger, C3HC4 type (RING finger)]	15170.935	9797.591	936.591667	822.079333	1719.406	7724.79767	9284.41433	20044.7967	5807.155	7104.51
76829 [PF13920; Zinc finger, C3HC4 type (RING finger)]	1135.484	935.686667	838.304	844.93	815.109667	789.348667	721.952667	1429.93158	424.267768	595.261478
103301 [PF13920; Zinc finger, C3HC4 type (RING finger)]	561.361	529.568	57.893	20.842	68.4666667	251.959333	245.044333	1461.05233	651.3228	735.397267
67427 [PF13921; Myb-like DNA-binding domain]	2103.31533	2573.88667	792.599333	2307.832	2845.725	1415.64333	2074.13167	1776.5869	468.056324	427.641472
46250 [PF13921; Myb-like DNA-binding domain]	74.8176667	84.01	470.805667	188.971	30.2296667	30.7316667	37.9303333	141.709147	28.1506206	9.48448264
42168 [PF13921; Myb-like DNA-binding domain]	1092.33067	1555.659	374.299	98.6573333	1109.21933	954.078667	1433.01567	4505.25333	1777.69365	2026.44262
107737 [PF13923; Zinc finger, C3HC4 type (RING finger)]	1004.101	331.882667	33.2526667	35.55	633.932333	827.429	715.325667	930.675133	538.130733	693.199867
1860087 [PF13923; Zinc finger, C3HC4 type (RING finger)]	6681.68867	6755.951	94.0846667	144.233333	1863.093	4080.839	6542.834	4615.59833	842.836633	1038.02707
1683746 [PF13923; Zinc finger, C3HC4 type (RING finger)]	998.015333	1105.73833	95.2306667	28.782	63.722	686.161	2297.04033	2507.16233	1201.33333	2133.66533
36161 [PF13923; Zinc finger, C3HC4 type (RING finger)]	1702.36167	4982.37933	134.170333	61.9143333	949.620667	612.894667	1108.34967	4272.5235	3018.94852	1175.04808
115459 [PF13923; Zinc finger, C3HC4 type (RING finger)]	3355.36	2838.937	2005.00367	3330.669	1897.255	2272.076	3711.94133	8331.32967	2911.223	3758.629
28617 [PF13923; Zinc finger, C3HC4 type (RING finger)]	167.923667	180.828667	50.397	20.312	24.8706667	40.2643333	41.1503333	675.934312	174.66184	287.594886
84453 [PF13923; Zinc finger, C3HC4 type (RING finger)	2086.52267	805.558	229.455	1308.82333	1926.58633	3180.18333	2850.81767	627.721424	1273.45752	1153.65109
