## Supplementary Table S2 for "Expert annotation and life-cycle transcriptomics of transcription factors in rust fungi (Pucciniales) highlight the role of cold shock proteins in dormancy exit"

### Sheet: Feuil1
Louet_Supplementary Table S2
	Name gene	JGI Protein ID	Forward primer (5'-3')	Reverse primer (3'-5')
Cloning	MlpCSP1	91428	ggCACCGGATCCATGATGACGGCGTCTA	ggCACCCTCGAGTCAATTTGCAGGGATC
	MlpCSP2	94308	ggCACCAAGCTTATGTCATACGAACGTC	ggCACCCTCGAGTTAAGACACCGATACA
	MlpCSP3	104398	ggCACCAAGCTTATGACTACTACCAGCC	ggCACCCTCGAGTCAAAACGCCCCTTGC
qPCR	MlpCSP1	91428	ACACTCTCAACCTGACCTCG	ACACCCTCCCACTTAGAACG
	MlpCSP2	94308	CCTGCTGAACTTCCTACTATGGA	GGTCCCGTAATATCTAAAGCAGC
	MlpCSP3	104398	GTCGTATCCCCTGGTCACAA	CCAATAGCGTATGTTGCCGG
